# Whole genome analysis for 163 guide RNAs in Cas9 edited mice reveals minimal off-target activity

**DOI:** 10.1101/2021.08.11.455876

**Authors:** Kevin A. Peterson, Sam Khalouei, Joshua A. Wood, Denise G. Lanza, Lauri G. Lintott, Brandon J. Willis, John R. Seavitt, Nour Hanafi, Robert E. Braun, Mary E. Dickinson, Jacqueline K. White, K.C. Kent Lloyd, Jason D. Heaney, Stephen A. Murray, Arun Ramani, Lauryl M.J. Nutter

## Abstract

The Knockout Mouse Phenotyping Program (KOMP^2^) uses CRISRPR/Cas9 for high-throughput mouse line production to generate null alleles in the inbred C57BL/6N strain for broad-based *in vivo* phenotyping. In order to assess the risk of spurious *S. pyogenes* Cas9-induced off-target mutagenesis, we applied whole genome sequencing to compare the genomes of 50 Cas9-derived founder mice representing 163 different gRNAs to 28 untreated inbred control mice. Our analysis pipeline detected 28 off-target sequence variants associated with 21 guides. These potential off-targets were identified in 18/50 (36%) founders with 9/28 (32%) independently validated corresponding to 8 founder animals. In total, only 4.9% (8/163) of all guides exhibited off-target activity resulting in a rate of 0.16 Cas9 off-target mutations per founder analyzed. In comparison, we observed ~1225 unique variants in each mouse regardless of whether or not it was exposed to Cas9. These findings indicate that Cas9-mediated off-target mutagenesis is rare in founder knockout mice generated using guide RNAs designed to minimize off-target risk. Overall, bona fide off-target variants comprise a small fraction of the genetic heterogeneity found in carefully maintained colonies of inbred strains.
