## Supplemental Table 1 for "Whole genome analysis for 163 guide RNAs in Cas9 edited mice reveals minimal off-target activity"

### Sheet: Table S1
Production Center	Stud Source	Dam Source	Treatment	Group	Sample Name	Target	Sex	#gRNAs
BCM	JAX	JAX	Stud (-Cas9)	Control	BCM_C01_B6NJ	n/a	M	0
BCM	JAX	JAX	Stud (-Cas9)	Control	BCM_C02_B6NJ	n/a	M	0
BCM	JAX	JAX	Stud (-Cas9)	Control	BCM_C03_B6NJ	n/a	M	0
BCM	JAX	JAX	Stud (-Cas9)	Control	BCM_C04_B6NJ	n/a	M	0
BCM	JAX	JAX	Stud (-Cas9)	Control	BCM_C05_B6NJ	n/a	M	0
BCM	JAX	JAX	Stud (-Cas9)	Control	BCM_C06_B6NJ	n/a	M	0
BCM	JAX	JAX	Cas9	Experimental	BCM_E01_Akr1b3	Akr1b3	M	4
BCM	JAX	JAX	Cas9	Experimental	BCM_E02_Chac1	Chac1	M	4
BCM	JAX	JAX	Cas9	Experimental	BCM_E04_Dmxl1	Dmxl1	M	4
BCM	JAX	JAX	Cas9	Experimental	BCM_E03_Dnajc12	Dnajc12	M	4
BCM	JAX	JAX	Cas9	Experimental	BCM_E06_Fam192a	Fam192a	M	4
BCM	JAX	JAX	Cas9	Experimental	BCM_E05_Focad	Focad	M	4
BCM	JAX	JAX	Cas9	Experimental	BCM_E07_Fsd1l	Fsd1l	M	4
BCM	JAX	JAX	Cas9	Experimental	BCM_E08_Nat8	Nat8	M	4
BCM	JAX	JAX	Cas9	Experimental	BCM_E12_Plxnb1	Plxnb1	M	4
BCM	JAX	JAX	Cas9	Experimental	BCM_E10_Pomp	Pomp	F	4
BCM	JAX	JAX	Cas9	Experimental	BCM_E11_Prexf2	Prex2	M	4
BCM	JAX	JAX	Cas9	Experimental	BCM_E09_Psma5	Psma5	M	4
BCM	JAX	JAX	Cas9	Experimental	BCM_E13_Pyroxd2	Pyroxd2	M	2
BCM	JAX	JAX	Cas9	Experimental	BCM_E14_Slf1	Slf1	F	4
JAX	JAX	JAX	Stud (-Cas9)	Control	JAX_C01_B6NJ	n/a	M	0
JAX	JAX	JAX	Stud (-Cas9)	Control	JAX_C02_B6NJ	n/a	M	0
JAX	JAX	JAX	Stud (-Cas9)	Control	JAX_C03_B6NJ	n/a	M	0
JAX	JAX	JAX	Stud (-Cas9)	Control	JAX_C04_B6NJ	n/a	M	0
JAX	JAX	JAX	Stud (-Cas9)	Control	JAX_C05_B6NJ	n/a	M	0
JAX	JAX	JAX	Cas9	Experimental	JAX_E06_Nt5dc2	Nt5dc2	M	4
JAX	JAX	JAX	Cas9	Experimental	JAX_E05_Hspb6	Hspb6	M	4
JAX	JAX	JAX	Cas9	Experimental	JAX_E04_Dusp22	Dusp22	M	4
JAX	JAX	JAX	Cas9	Experimental	JAX_E07_Polr1d	Polr1d	M	4
JAX	JAX	JAX	Cas9	Experimental	JAX_E02_Ptprk	Ptprk	M	4
JAX	JAX	JAX	Cas9	Experimental	JAX_E08_Dgkb	Dgkb	M	4
JAX	JAX	JAX	Cas9	Experimental	JAX_E01_Lpgat1	Lpgat1	F	4
JAX	JAX	JAX	Cas9	Experimental	JAX_E09_Rasgef1a	Rasgef1a	M	4
JAX	JAX	JAX	Cas9	Experimental	JAX_E03_Dusp15	Dusp15	M	4
JAX	JAX	JAX	Cas9	Experimental	JAX_E10_Tmem171	Tmem171	M	4
TCP	TCP	CRL	Mock (no EP)	Control	TCP_C12_B6NCRL	n/a	F	0
TCP	TCP	CRL	Mock (no EP)	Control	TCP_C05_B6NCRL	n/a	F	0
TCP	TCP	CRL	Mock (no EP)	Control	TCP_C09_B6NCRL	n/a	F	0
TCP	TCP	CRL	Mock (no EP)	Control	TCP_C01_B6NCRL	n/a	M	0
TCP	TCP	CRL	Mock (no EP)	Control	TCP_C04_B6NCRL	n/a	M	0
TCP	TCP	CRL	Mock (no EP)	Control	TCP_C08_B6NCRL	n/a	M	0
TCP	TCP	CRL	Mock (no gRNA)	Control	TCP_C03_B6NCRL	n/a	F	0
TCP	TCP	CRL	Mock (no gRNA)	Control	TCP_C07_B6NCRL	n/a	F	0
TCP	TCP	CRL	Mock (no gRNA)	Control	TCP_C11_B6NCRL	n/a	F	0
TCP	TCP	CRL	Mock (no gRNA)	Control	TCP_C02_B6NCRL	n/a	M	0
TCP	TCP	CRL	Mock (no gRNA)	Control	TCP_C06_B6NCRL	n/a	M	0
TCP	TCP	CRL	Mock (no gRNA)	Control	TCP_C10_B6NCRL	n/a	M	0
TCP	TCP	CRL	Cas9	Experimental	TCP_E02_Aimp1	Aimp1	F	4
TCP	TCP	CRL	Cas9	Experimental	TCP_E12_Fer	Fer	M	2
TCP	TCP	CRL	Cas9	Experimental	TCP_E01_Foxr1	Foxr1	M	4
TCP	TCP	CRL	Cas9	Experimental	TCP_E03_Gars	Gars	M	4
TCP	TCP	CRL	Cas9	Experimental	TCP_E04_Mettl14	Mettl14	F	3
TCP	TCP	CRL	Cas9	Experimental	TCP_E10_Mink1	Mink1	M	4
TCP	TCP	CRL	Cas9	Experimental	TCP_E05_Pcm1	Pcm1	F	3
TCP	TCP	CRL	Cas9	Experimental	TCP_E07_Phrf1	Phrf1	F	4
TCP	TCP	CRL	Cas9	Experimental	TCP_E09_Ptp4a2	Ptp4a2	M	4
TCP	TCP	CRL	Cas9	Experimental	TCP_E08_Shisa6	Shisa6	F	4
TCP	TCP	CRL	Cas9	Experimental	TCP_E06_Tagln2	Tagln2	M	4
TCP	TCP	CRL	Cas9	Experimental	TCP_E11_Wdr60	Wdr60	M	3
UCD	CRL-UCD	CRL-UCD	Stud (-Cas9)	Control	UCD_C01_B6NCRL	n/a	M	0
UCD	CRL-UCD	CRL-UCD	Stud (-Cas9)	Control	UCD_C02_B6NCRL	n/a	M	0
UCD	CRL-UCD	CRL-UCD	Stud (-Cas9)	Control	UCD_C03_B6NCRL	n/a	M	0
UCD	CRL-UCD	CRL-UCD	Stud (-Cas9)	Control	UCD_C04_B6NCRL	n/a	M	0
UCD	CRL-UCD	CRL-UCD	Stud (-Cas9)	Control	UCD_C05_B6NCRL	n/a	M	0
UCD	CRL-UCD	CRL-UCD	Cas9	Experimental	UCD_E10_1500009L16Rik	1500009L16Rik	M	2
UCD	CRL-UCD	CRL-UCD	Cas9	Experimental	UCD_E12_Armcx1	Armcx1	M	2
UCD	CRL-UCD	CRL-UCD	Cas9	Experimental	UCD_E11_Bloc1s6	Bloc1s6	M	2
UCD	CRL-UCD	CRL-UCD	Cas9	Experimental	UCD_E13_Btc	Btc	M	2
UCD	CRL-UCD	CRL-UCD	Cas9	Experimental	UCD_E14_Cad	Cad	M	2
UCD	CRL-UCD	CRL-UCD	Cas9	Experimental	UCD_E03_Irf3	Irf3	M	2
UCD	CRL-UCD	CRL-UCD	Cas9	Experimental	UCD_E02_Krt75	Krt75	M	2
UCD	CRL-UCD	CRL-UCD	Cas9	Experimental	UCD_E04_Nmnat2	Nmnat2	M	2
UCD	CRL-UCD	CRL-UCD	Cas9	Experimental	UCD_E06_Olfr1006	Olfr1006	M	2
UCD	CRL-UCD	CRL-UCD	Cas9	Experimental	UCD_E07_Polrmt	Polrmt	M	2
UCD	CRL-UCD	CRL-UCD	Cas9	Experimental	UCD_E01_Ptgis	Ptgis	M	2
UCD	CRL-UCD	CRL-UCD	Cas9	Experimental	UCD_E05_Rnpepl1	Rnpepl1	M	2
UCD	CRL-UCD	CRL-UCD	Cas9	Experimental	UCD_E08_Wdfy3	Wdfy3	M	2
UCD	CRL-UCD	CRL-UCD	Cas9	Experimental	UCD_E09_Zranb3	Zranb3	M	2

### Sheet: Legend
Column A	KOMP2 Production Center	Site where founder animals were generated. Abbreviations: BCM = Baylor Colege of Medicine; JAX = The Jackson Laboratory; TCP = The Center for Phenogenomics; UCD = The University of California at Davis
Column B	Stud Source	Where male animal used for embryo production was obtained either in-house or commercial vendor. Abbreviations: CRL= Charles River Laboratory; JAX = The Jackson Laboratory
Column C	Dam Source	Where female animal used for embryo production was obtained often from a commercial provider. Abbreviations: CRL= Charles River Laboratory; JAX = The Jackson Laboratory
Column D	Treatment	Production colony studs no Cas9 (-Cas9), mock controls not electroporated or electroporated with no guide RNAs.
Column E	Group	Type of sample either control or experimental (treated with Cas9 and gRNAs)
Column F	Sample Name	Name of sequence file
Column G	Target	Gene to be edited by Cas9; n/a = not applicable
Column H	Sex	Sex of biological sample
Column I	# gRNAs	Number of guides used in experiment to generate deletion
