## Supplemental Table 2 for "Whole genome analysis for 163 guide RNAs in Cas9 edited mice reveals minimal off-target activity"

### Sheet: Legend
Column A	Target	Gene guides directed against
Column B	gRNA1	Guide RNA1 sequence 5'->3' without PAM
Column C	Location1	Genomic coordinates of gRNA1 (GRC Build 38/mm10)
Column D	Strand1	Strand of gRNA1 defined by either plus strand (+) or minus strand (-) relative to genome build
Column E	MIT_Score1	Calculated on-target cut score for gRNA1 determined by Hsu et al. 2013
Column F	CFD_Score1	Cutting frequency determination (CFD) by Doench et al. 2016
Column G	Total_Off-targets1	Total number of predicted off-targets for gRNA1 with up to 4 mismatch adjacent to NGG or NAG PAMs
Column H	Off-target_Profile1	Number of hits identified along entire length of gRNA1 with following criteria: 0-mismatch; 1-mismatch; 2-mismatch; 3-mismatch; 4-mismatch (0-1-2-3-4)
Column I	Off-target_Profile1_Seed1	Number of hits identified within seed region of gRNA1 with following criteria: 0-mismatch; 1-mismatch; 2-mismatch; 3-mismatch; 4-mismatch (0-1-2-3-4)
Column J	CasOFFinder_offtargets_total1	Number of off-targets identified for gRNA1 allowing for 5 mismatches, 1 DNA/RNA bulge and NRG PAM
Column K	gRNA2	Guide RNA2 sequence 5'->3' without PAM
Column L	Location2	Genomic coordinates of gRNA2 (GRC Build 38/mm10)
Column M	Strand2	Strand of gRNA2 defined by either plus strand (+) or minus strand (-) relative to genome build
Column N	MIT_Score2	Calculated on-target cut score for gRNA2 determined by Hsu et al. 2013
Column O	CFD_Score2	Cutting frequency determination (CFD) Doench et al. 2016
Column P	Total_Off-targets2	Total number of predicted off-targets for gRNA2 with up to 4 mismatch adjacent to NGG or NAG PAMs
Column Q	Off-target_Profile2	Number of hits identified along entire length of gRNA2 with following criteria: 0-mismatch; 1-mismatch; 2-mismatch; 3-mismatch; 4-mismatch (0-1-2-3-4)
Column R	Off-target_Profile2_Seed2	Number of hits identified within seed region of gRNA2 with following criteria: 0-mismatch; 1-mismatch; 2-mismatch; 3-mismatch; 4-mismatch (0-1-2-3-4)
Column S	CasOFFinder_offtargets_total2	Number of off-targets identified for gRNA2 allowing for 5 mismatches, 1 DNA/RNA bulge and NRG PAM
Column T	gRNA3	Guide RNA3sequence 5'->3' without PAM
Column U	Location3	Genomic coordinates of gRNA3 (GRC Build 38/mm10)
Column V	Strand3	Strand of gRNA3 defined by either plus strand (+) or minus strand (-) relative to genome build
Column W	MIT_Score3	Calculated on-target cut score for gRNA3 determined by Hsu et al. 2013
Column X	CFD_Score3	Cutting frequency determination (CFD) Doench et al. 2016
Column Y	Total_Off-targets3	Total number of predicted off-targets for gRNA3 with up to 4 mismatch adjacent to NGG or NAG PAMs
Column Z	Off-target_Profile3	Number of hits identified along entire length of gRNA3 with following criteria: 0-mismatch; 1-mismatch; 2-mismatch; 3-mismatch; 4-mismatch (0-1-2-3-4)
Column AA	Off-target_Profile3_Seed3	Number of hits identified within seed region of gRNA3 with following criteria: 0-mismatch; 1-mismatch; 2-mismatch; 3-mismatch; 4-mismatch (0-1-2-3-4)
Column AB	CasOFFinder_offtargets_total3	Number of off-targets identified for gRNA3 allowing for 5 mismatches, 1 DNA/RNA bulge and NRG PAM
Column AC	gRNA4	Guide RNA4 sequence 5'->3' without PAM
Column AD	Location4	Genomic coordinates of gRNA4 (GRC Build 38/mm10)
Column AE	Strand4	Strand of gRNA4 defined by either plus strand (+) or minus strand (-) relative to genome build
Column AF	MIT_Score4	Calculated on-target cut score for gRNA4 determined by Hsu et al. 2013
Column AG	CFD_Score4	Cutting frequency determination (CFD) Doench et al. 2016
Column AH	Total_Off-targets4	Total number of predicted off-targets for gRNA4 with up to 4 mismatch adjacent to NGG or NAG PAMs
Column AI	Off-target_Profile4	Number of hits identified along entire length of gRNA4 with following criteria: 0-mismatch; 1-mismatch; 2-mismatch; 3-mismatch; 4-mismatch (0-1-2-3-4)
Column AJ	Off-target_Profile4_Seed4	Number of hits identified within seed region of gRNA4 with following criteria: 0-mismatch; 1-mismatch; 2-mismatch; 3-mismatch; 4-mismatch (0-1-2-3-4)
Column AK	CasOFFinder_offtargets_total4	Number of off-targets identified for gRNA4 allowing for 5 mismatches, 1 DNA/RNA bulge and NRG PAM
Abbreviations:	n/a, not applicable

### Sheet: Table S2
Target	gRNA1	Location1	Strand1	MIT_Score1	CFD_Score1	Total_Off-targets1	Off-target_Profile1	Off-target_Profile_Seed1	CasOFFinder_offtargets_total1	gRNA2	Location2	Strand2	MIT_Score2	CFD_Score2	Total_Off-targets2	Off-target_Profile2	Off-target_Profile_Seed2	CasOFFinder_offtargets_total2	gRNA3	Location3	Strand3	MIT_Score3	CFD_Score3	Total_Off-targets3	Off-target_Profile3	Off-target_Profile_Seed3	CasOFFinder_offtargets_total3	gRNA4	Location4	Strand4	MIT_Score4	CFD_Score4	Total_Off-targets4	Off-target_Profile4	Off-target_Profile4_Seed4	CasOFFinder_offtargets_total4
Akr1b3	ATGGGAATCCTCGTCATGAT	chr6:34311150-34311172	+	92	96	88	0-0-0-4-84	0-0-0-0-0	1278	TCGTCATGATTGGAGCTGTG	chr6:34311160-34311182	+	76	89	187	0-0-0-10-177	0-0-0-1-2	2047	GGTGGCCAGGCTCCGAAGCG	chr6:34309754-34309776	+	90	93	160	0-0-0-10-150	0-0-0-1-1	1548	CCTAGGAACATCAACCTCCC	chr6:34309823-34309845	+	79	87	245	0-0-0-18-227	0-0-0-0-1	2549
Chac1	GGTTCCTACGGCGTCCACAA	chr2:119353520-119353542	-	90	95	153	0-0-0-5-148	0-0-0-0-0	1676	TAGGTAAGAGCAGGGTAGCA	chr2:119353541-119353563	-	61	74	470	0-0-2-40-428	0-0-0-5-6	4793	GCTGCGCGGATGATGGTGCA	chr2:119351450-119351472	-	84	92	119	0-0-0-6-113	0-0-0-2-4	1329	ATCATCCGCGCAGCCTTCCT	chr2:119351459-119351481	+	75	86	130	0-0-0-5-125	0-0-0-1-2	1509
Dmxl1	ATACACATATTACAACTAGG	chr18:49845908-49845930	-	78	79	354	0-0-1-19-334	0-0-0-1-4	4109	GGATCATCTGGAGAATAACC	chr18:49847023-49847045	-	72	84	340	0-0-1-11-328	0-0-0-2-11	3030	ATTAAAAAATACATGTCGTA	chr18:49846964-49846986	+	71	74	667	0-0-1-42-624	0-0-0-0-0	6692	CAGGAATTCTCTCTTAAAAG	chr18:49845877-49845899	+	57	77	643	0-1-4-53-585	0-1-0-5-6	6297
Dnajc12	CTCCTTCTAAACTCTTGCTC	chr10:63397750-63397772	-	61	74	503	0-0-0-33-470	0-0-0-1-1	3768	GTTTCACACGTGCCCTGGGG	chr10:63396928-63396950	-	76	85	175	0-0-1-16-158	0-0-0-0-2	1907	GTGTAATATGCTACAACAAG	chr10:63397779-63397801	-	80	91	227	0-0-0-9-218	0-0-0-0-3	2346	GAGGGCAGCTTGCAAGAGCC	chr10:63396954-63396976	+	56	67	641	0-0-3-53-585	0-0-0-1-4	4603
Fam192a	CGCCTGCCCCCTTCTGTATG	chr8:94588240-94588262	-	72	83	255	0-0-1-22-232	0-0-0-1-5	2531	CTGGCTAATCCTGAAAAACA	chr8:94587135-94587157	+	64	83	464	0-0-0-34-430	0-0-0-2-8	4757	TAAATTCTCACAGTCAGTAG	chr8:94587109-94587131	-	62	76	515	0-0-2-33-480	0-0-0-1-3	4700	ATTAATGTCACGTTACTAAC	chr8:94588279-94588301	+	89	92	164	0-0-0-7-157	0-0-0-0-0	1820
Focad	ATCATGAGTGACCTGAAGCC	chr4:88233130-88233152	+	67	82	294	0-0-0-26-268	0-0-0-1-10	2929	ACACAAGGACCACTGACCTA	chr4:88233096-88233118	-	65	86	391	0-0-1-25-365	0-0-0-1-4	3792	TAGTAATCATAAAGATCTTC	chr4:88232491-88232513	+	64	81	452	0-0-0-32-420	0-0-0-1-6	4465	GTGAATCTTTAGTAGTTAAT	chr4:88232538-88232560	+	69	82	342	0-0-0-28-314	0-0-0-1-7	3419
Fsd1l	TGACATCTGTCTAGGCTTAT	chr4:53686869-53686891	+	77	84	342	0-0-0-21-321	0-0-0-1-3	2958	TAGAGAAAAAATAGTTGGAT	chr4:53686197-53686219	+	52	63	859	0-0-1-51-807	0-0-0-2-1	8315	AACTACAACCAAAGATTGAG	chr4:53686231-53686253	+	62	67	759	0-0-2-48-709	0-0-0-1-4	5961	ATTTAGTGCAGCCATCTTTC	chr4:53686904-53686926	-	67	79	330	0-0-1-27-302	0-0-0-6-11	3135
Nat8	GAGGGACTACAAACAGGTCG	chr6:85831095-85831117	-	87	93	146	0-0-0-12-134	0-0-0-0-0	2022	CCATGTGAGTATGTCCACGA	chr6:85830532-85830554	+	81	90	230	0-0-1-9-220	0-0-0-1-0	2261	n/a	n/a	n/a	n/a	n/a	n/a	n/a	n/a	n/a	n/a	n/a	n/a	n/a	n/a	n/a	n/a	n/a	n/a
Plxnb1	GGAATCCTCAGCTCAGCCCT	chr9:109111127-109111149	+	54	72	490	0-0-3-40-447	0-0-1-4-17	4194	GGAAATGGTTGCAACAGGCC	chr9:109111095-109111117	+	74	86	299	0-0-3-19-277	0-0-0-0-5	2791	CTCCACAAGCAGGGGAAACG	chr9:109110231-109110253	+	76	84	297	0-0-0-18-279	0-0-0-1-2	2916	AGTTACGGTGAGCAGTCTGA	chr9:109110190-109110212	+	78	87	194	0-0-0-9-185	0-0-0-3-5	1965
Pomp	TGTCAGATAACCCGGATTTG	chr5:147868561-147868583	+	80	83	578	0-0-0-41-537	0-0-0-0-1	4293	ACAAGGGTCATGTGCTACAG	chr5:147869594-147869616	-	70	82	330	0-0-2-35-293	0-0-0-2-9	3198	AATCCGGGTTATCTGACACC	chr5:147868556-147868578	-	87	94	88	0-0-1-3-84	0-0-0-1-2	1122	GCATAGGAAAAGTTGTTAGG	chr5:147869626-147869648	+	74	80	360	0-0-1-16-343	0-0-0-0-2	3599
Prex2	CTTTACCTGCTGGGTAATCA	chr1:11098715-11098737	+	74	87	518	0-0-1-32-485	0-0-0-0-4	3577	CACAAGAGATACTGAGTCAT	chr1:11098738-11098760	-	60	78	471	0-0-0-27-444	0-0-0-0-5	5510	GACTTGCAGATAAGGTACAG	chr1:11098335-11098357	+	71	77	400	0-0-2-31-367	0-0-0-2-1	3275	TTGCATACAAAAAGTCAGGC	chr1:11098313-11098335	+	61	78	445	0-0-0-43-402	0-0-0-2-6	4268
Psma5	GAGCTAAGTCCTAAGTCCCG	chr3:108266647-108266669	-	82	87	167	0-0-0-12-155	0-0-0-0-4	1779	ACGTGTCTTCCGGGAACTGA	chr3:108266089-108266111	+	80	87	162	0-0-0-9-153	0-0-0-1-2	1962	ACTCAGTGAGGATGTGATGA	chr3:108266139-108266161	+	59	71	575	0-0-0-45-530	0-0-0-2-5	4917	GACATGGCTCTTGAGAGTTT	chr3:108266603-108266625	+	61	76	426	0-0-1-33-392	0-0-1-4-6	3697
Pyroxd2	AATCAAGCTATGGGATACCG	chr19:42747174-42747196	+	85	89	125	0-0-1-10-114	0-0-0-0-1	1429	ATTGGATTCAGCATCTCACG	chr19:42749508-42749530	+	78	88	303	0-0-1-11-291	0-0-0-0-6	4518	n/a	n/a	n/a	n/a	n/a	n/a	n/a	n/a	n/a	n/a	n/a	n/a	n/a	n/a	n/a	n/a	n/a	n/a
Slf1	AGTGGGCTTGATACACAAAT	chr13:77124931-77124953	+	76	86	279	0-0-0-16-263	0-0-0-1-6	2932	CGTAGTACTACTTAGTATTA	chr13:77125673-77125695	-	58	61	345	0-0-1-10-334	0-0-1-0-4	1643	TGATCATTAATTACAAGAGT	chr13:77124991-77125013	+	66	82	500	0-0-0-28-472	0-0-0-3-4	4787	ACAATGTTCAGTGATATTGA	chr13:77125625-77125647	-	65	73	618	0-0-0-33-585	0-0-0-1-4	5283
Nt5dc2	TGGTCAGTGTCCTAGTTGAG	chr14:31136489-31136511	+	82	86	251	0-0-2-30-219	0-0-0-1-1	2769	ATACTTAGTCAAGGGCCCCT	chr14:31136448-31136470	-	85	89	153	0-0-1-8-144	0-0-0-2-3	1679	GGCTAGAGCCAACGGCACCA	chr14:31136753-31136775	+	63	74	609	0-0-2-16-591	0-0-0-2-0	6272	GGTCGGCCCTGGACTGTGCA	chr14:31136696-31136718	+	42	87	628	0-0-0-27-601	0-0-0-7-7	5162
Hspb6	GGACAGTCTACACAAGTCCT	chr7:30554141-30554163	+	72	86	275	0-0-0-25-250	0-0-0-2-4	2513	ACTTGGTTACCACAAAGAGG	chr7:30554055-30554077	+	66	78	397	0-0-2-24-371	0-0-1-1-9	4050	GGATTTAGCAACTGCTACAG	chr7:30555626-30555648	+	74	85	290	0-0-0-18-272	0-0-0-1-5	2867	CAACTGCTACAGAGGACACT	chr7:30555634-30555656	+	58	76	504	0-0-0-34-470	0-0-0-3-17	4498
Dusp22	ATCCTGCTCCTAAGTGCAGG	chr13:30668592-30668614	+	72	80	288	0-0-0-35-253	0-0-0-5-6	2925	CATGTTTGCCAAGGCCGTGA	chr13:30668516-30668538	+	84	85	203	0-0-0-14-189	0-0-0-0-2	2102	CACTCAAACCCCAAGTCACA	chr13:30669046-30669068	-	55	70	643	0-0-1-50-592	0-0-0-3-7	5946	CCCTGGCAATACCTTTTTGA	chr13:30669079-30669101	+	77	83	258	0-0-1-23-234	0-0-0-0-2	3327
Polr1d	ATTTGACTCCAGCAAAGAGG	chr5:147078375-147078397	-	58	73	496	0-0-1-44-451	0-0-1-3-15	5082	GCCCTGCTGCAAGATGAAAA	chr5:147078248-147078270	-	70	80	351	0-0-0-31-320	0-0-0-1-5	3355	AGATAATTGGGCCAAGGTAG	chr5:147079176-147079198	+	76	83	269	0-0-1-19-249	0-0-0-1-1	3171	TAGTGTTGGTTCAATTAAGA	chr5:147079140-147079162	-	72	84	366	0-0-4-24-338	0-0-0-0-5	3840
Ptprk	CTAAGAACATTGATAAGCCA	chr10:28263452-28263474	-	66	81	434	0-0-0-30-404	0-0-0-3-2	4667	TCTTGACTGATATTTTTCTA	chr10:28263326-28263348	+	42	60	959	0-0-3-64-892	0-0-0-7-12	8340	ACAAACCAGAAAAATCTCAG	chr10:28263778-28263800	-	36	50	1504	0-0-11-116-1377	0-0-0-4-133	11532	TTCCCAACTCCTTCTTGAGG	chr10:28263877-28263899	+	67	71	581	0-0-5-46-530	0-0-2-0-8	4954
Dgkb	GTTAGATGTTTCTATCTCCA	chr12:38100133-38100155	-	51	63	617	0-0-1-42-574	0-0-0-13-28	5940	AAGATGAAGCCAAGGCTTAG	chr12:38100231-38100253	-	52	69	670	0-0-1-63-606	0-0-1-4-1	6041	ATGTCTCTAGCAAAATAAGT	chr12:38100666-38100688	+	64	75	700	0-0-1-36-663	0-0-0-1-8	5319	GGATACTGGATACTCTATAA	chr12:38100628-38100650	+	73	89	363	0-0-0-25-338	0-0-0-1-1	3858
Lpgat1	CAACTTAGATGTTTACCAAC	chr1:191749255-191749277	-	65	77	334	0-0-1-35-298	0-0-0-4-4	2821	ATTTTTCTAAGTTTGAAACT	chr1:191749412-191749434	-	37	45	1592	0-0-7-116-1469	0-0-0-5-10	11954	CCTCGGGAGGATATCCTGCA	chr1:191749675-191749697	+	84	90	196	0-0-0-11-185	0-0-0-1-3	2420	GTCTTAAAATTCCCTTCCTG	chr1:191749773-191749795	-	59	72	506	0-0-1-33-472	0-0-0-3-6	4558
Rasgef1a	AGGCGACTAGGCTTACAGCA	chr6:118088875-118088897	-	86	92	144	0-0-0-7-137	0-0-0-0-3	1999	CTGCTGCTCTTAGTCCCAGA	chr6:118088996-118089018	-	65	72	811	0-0-5-35-771	0-0-0-1-3	4406	TGACAGATCTGGTCCTCCCT	chr6:118089677-118089699	+	68	81	338	0-0-1-21-316	0-0-0-3-8	3219	TGCCTGCTCAGAGGAGCCTG	chr6:118089770-118089792	+	40	59	816	0-0-1-90-725	0-0-0-6-22	6175
Dusp15	CCTGTTGGTGAGCCTTGGGA	chr2:152950382-152950404	+	61	73	383	0-0-2-34-347	0-0-0-2-10	4724	ACCAAGGTTGACCTTCGTGT	chr2:152950352-152950374	+	88	90	144	0-0-0-13-131	0-0-0-0-1	1512	ACCAATAGAGAAGAGCTGCG	chr2:152950720-152950742	-	65	78	363	0-0-0-19-344	0-0-0-1-4	7929	GTCTCAGGTAGAGATCAGGG	chr2:152950905-152950927	+	41	46	907	0-0-2-64-841	0-0-0-1-6	14898
Tmem171	CATCAAAGCTCACAGAGCAG	chr13:98688060-98688082	+	40	62	959	0-0-4-78-877	0-0-3-5-12	6705	GCTGAGTGTGAGCAGCGAGG	chr13:98688208-98688230	+	68	71	677	0-0-2-52-623	0-0-0-0-1	5373	GAAACACCCTTGAGTGCGCG	chr13:98688566-98688588	+	95	97	61	0-0-0-0-61	0-0-0-0-0	943	ACTTGACATGGAACTGTCGC	chr13:98688602-98688624	-	88	92	159	0-0-0-11-148	0-0-0-1-1	2012
Aimp1	GACCTTAGTACTTGTTTAAA	chr3:132674289-132674311	-	72	80	297	0-0-1-19-277	0-0-0-1-6	3210	CACCCATGTTAAACTAAAAG	chr3:132674155-132674177	+	73	84	406	0-0-1-27-378	0-0-0-2-6	4217	CATGCGCAGATCCCGTTAAG	chr3:132671923-132671945	+	98	97	54	0-0-0-5-49	0-0-0-0-0	624	TAGTTAGGGAGCGCGAGTGA	chr3:132671868-132671890	-	91	89	220	0-0-1-7-212	0-0-0-0-1	3848
Fer	GTACCAGTCATGCTCCGCCA	chr17:63981514-63981536	-	91	94	120	0-0-0-8-112	0-0-0-0-0	1591	CTGTATATTCTGACGGACAA	chr17:63981637-63981659	+	90	88	205	0-0-0-10-195	0-0-0-0-0	2482	n/a	n/a	n/a	n/a	n/a	n/a	n/a	n/a	n/a	n/a	n/a	n/a	n/a	n/a	n/a	n/a	n/a	n/a
Foxr1	GGCCAAGCCCGGGTAGTATG	chr9:44436440-44436462	+	90	93	121	0-0-1-5-115	0-0-0-0-0	1140	TCCACTGTTACCCCATGATC	chr9:44436388-44436410	+	81	88	197	0-0-0-14-183	0-0-0-0-0	2182	CCGCAAGCCATCAGCCCAGA	chr9:44435531-44435553	-	75	88	199	0-0-0-6-193	0-0-0-1-11	2134	TGAGTGCCAAGGCAATCAGA	chr9:44435475-44435497	+	67	76	514	0-0-1-36-477	0-0-1-2-5	4758
Gars	GCTCCCTCTACTCACTGAAA	chr6:55050176-55050198	-	69	79	373	0-0-0-27-346	0-0-0-0-8	3324	GTAACGCTCTTTGGCGCAGA	chr6:55050230-55050252	+	95	98	49	0-0-0-3-46	0-0-0-1-0	758	GGTTAGCTATTAACTTGTAA	chr6:55050489-55050511	-	76	86	240	0-0-1-15-224	0-0-1-0-5	2536	ATATACCTGCTGCTCACAGG	chr6:55050574-55050596	+	62	82	389	0-0-1-58-330	0-0-1-1-10	3301
Mettl14	TCTGTCAGCTAAACCTAAGG	chr3:123376222-123376244	+	78	85	337	0-0-0-15-322	0-0-0-0-1	3500	ATAAGCGTGTACTCTCTGGG	chr3:123374685-123374707	+	82	88	147	0-0-0-10-137	0-0-0-0-2	1746	GATTAGTGAGATCATCTGAT	chr3:123374561-123374583	-	64	87	410	0-0-0-123-287	0-0-0-1-0	2769	n/a	n/a	n/a	n/a	n/a	n/a	n/a	n/a	n/a
Mink1	CTTGCTCCAGGAGTCCGGGT	chr11:70601528-70601550	+	85	88	234	0-0-1-15-218	0-0-0-0-0	2905	CCTGATTGTTGCCTTGGACC	chr11:70601583-70601605	+	77	86	259	0-0-0-17-242	0-0-0-2-4	2559	AGGTACTACGGATCCTTCTG	chr11:70602056-70602078	+	63	85	422	0-0-1-68-353	0-0-0-0-5	2506	CCAACTGCATGTTCGTGAAG	chr11:70602136-70602158	+	88	89	172	0-0-0-9-163	0-0-0-0-0	1681
Pcm1	CTGTCAGGTATTAGTATTGT	chr8:41267151-41267173	+	77	86	284	0-0-1-20-263	0-0-0-0-0	2988	AGTGTAGCAACCTGCAAGCC	chr8:41267460-41267482	+	71	89	290	0-1-1-23-265	0-0-1-0-2	2849	GTCTGTACGGTATGATAGCC	chr8:41267538-41267560	-	93	97	58	0-0-1-4-53	0-0-0-0-0	1085	n/a	n/a	n/a	n/a	n/a	n/a	n/a	n/a	n/a
Phrf1	GCCTGAGGACCCCATAACAT	chr7:141246702-141246724	+	83	93	215	0-0-0-15-200	0-0-0-0-2	2682	ACATTCCATGTGGTACCTAT	chr7:141246840-141246862	-	80	88	256	0-0-0-12-244	0-0-0-0-3	2951	CCTGCCATATGACCATGCTA	chr7:141247473-141247495	-	81	90	198	0-0-0-10-188	0-0-0-1-3	2127	AGCGTAGGTGAGTCTATTGA	chr7:141247524-141247546	+	83	92	111	0-0-0-3-108	0-0-0-1-6	1628
Ptp4a2	CACTTAAGTAAGTACCTGGT	chr4:129844855-129844877	+	79	88	214	0-0-0-19-195	0-0-0-0-2	2191	TTAGCTAACATTGTCTGCCC	chr4:129844986-129845008	+	67	82	429	0-0-3-33-393	0-0-1-2-3	5229	GCCAACTCAAATTTTTACCT	chr4:129845233-129845255	+	64	81	499	0-0-0-31-468	0-0-0-2-3	6495	AGCTCTAATAAGAGCCCTTT	chr4:129845326-129845348	+	75	87	236	0-0-0-14-222	0-0-0-0-4	2753
Shisa6	ACAAGAGGTTACTATCAATC	chr11:66503166-66503188	+	84	89	190	0-0-0-11-179	0-0-0-0-3	2418	GGGTGCTTTGGGGGCATATA	chr11:66503089-66503111	-	79	86	276	0-0-0-19-257	0-0-0-1-0	2676	GCAGTGGTGGATATCCTGAT	chr11:66502535-66502557	-	84	91	182	0-0-0-13-169	0-0-0-0-3	2681	GACCTTGTCCGTCCCAGAGC	chr11:66502454-66502476	+	76	86	160	0-0-0-10-150	0-0-0-0-0	1864
Tagln2	GAAGATCCAGGCCTCTTCGA	chr1:172505814-172505836	+	87	90	172	0-0-1-9-162	0-0-0-0-1	2100	GCGCTATGGCATTAACACCA	chr1:172505883-172505905	+	87	93	106	0-0-0-7-99	0-0-0-1-1	1369	TGGTTGTCCGAGAAGTTCCG	chr1:172506583-172506605	-	86	91	113	0-0-0-2-111	0-0-0-0-1	1756	GCATCTCAGGCCGGCATGAC	chr1:172506658-172506680	+	84	94	154	0-0-3-15-136	0-0-0-0-0	1646
Wdr60	TGATGAAGTCAAGTATACAC	chr12:116247167-116247189	+	75	85	324	0-0-0-18-306	0-0-0-1-3	3546	GCATGGGGACACTTGTAACT	chr12:116245978-116246000	-	80	89	238	0-0-0-11-227	0-0-0-1-5	2421	AATTCGAGGACATTACCAAA	chr12:116245828-116245850	+	81	90	292	0-0-0-12-280	0-0-0-0-5	2750	n/a	n/a	n/a	n/a	n/a	n/a	n/a	n/a	n/a
1500009L16Rik	GGAAGGCATGCTTACGAAGT	chr10:83737463-83737485	-	89	94	237	0-0-0-15-222	0-0-0-0-0	2591	GTTAGCAACAGCGGTCGTAG	chr10:83738214-83738236	+	97	97	66	0-0-0-3-63	0-0-0-0-0	947	n/a	n/a	n/a	n/a	n/a	n/a	n/a	n/a	n/a	n/a	n/a	n/a	n/a	n/a	n/a	n/a	n/a	n/a
Armcx1	TTTACACCTGGACCATTCTC	chrX:134720409-134720431	-	75	88	240	0-0-4-9-227	0-0-2-0-9	2562	CATTGCGCTTGTGTAGCAAA	chrX:134721607-134721629	+	71	87	187	0-1-0-20-166	0-1-0-3-5	1986	n/a	n/a	n/a	n/a	n/a	n/a	n/a	n/a	n/a	n/a	n/a	n/a	n/a	n/a	n/a	n/a	n/a	n/a
Bloc1s6	CTAAGCTTTCGCTAAAACAT	chr2:122742424-122742446	-	80	89	181	0-0-0-18-163	0-0-0-0-1	1951	TCATACTCCATGAGATTACC	chr2:122742786-122742808	-	77	85	301	0-0-0-20-281	0-0-0-1-2	3054	n/a	n/a	n/a	n/a	n/a	n/a	n/a	n/a	n/a	n/a	n/a	n/a	n/a	n/a	n/a	n/a	n/a	n/a
Btc	ATCGTTGGCACGTGAGAAAT	chr5:91366453-91366475	-	88	94	100	0-0-0-2-98	0-0-0-0-1	1227	TCCACAAGTAGATGCTGAGC	chr5:91365948-91365970	+	63	77	349	0-0-0-26-323	0-0-0-2-6	3087	n/a	n/a	n/a	n/a	n/a	n/a	n/a	n/a	n/a	n/a	n/a	n/a	n/a	n/a	n/a	n/a	n/a	n/a
Cad	TCCTGTTCTCTGGACACGAT	chr5:31057866-31057888	+	79	89	254	0-0-1-18-235	0-0-0-0-2	2565	TTTAGGGCAAGACCACTTCA	chr5:31058505-31058527	+	73	86	283	0-0-4-15-264	0-0-0-1-3	3194	n/a	n/a	n/a	n/a	n/a	n/a	n/a	n/a	n/a	n/a	n/a	n/a	n/a	n/a	n/a	n/a	n/a	n/a
Irf3	ATAGTGGGAAAGTATGAGAA	chr7:44999759-44999781	+	48	64	800	0-0-6-53-741	0-0-2-0-17	8220	CACATGGCATCCCAACCATA	chr7:45001268-45001290	-	73	85	290	0-0-3-26-261	0-0-0-4-5	2716	n/a	n/a	n/a	n/a	n/a	n/a	n/a	n/a	n/a	n/a	n/a	n/a	n/a	n/a	n/a	n/a	n/a	n/a
Krt75	GTAGAGCTTAAGCTACCTAA	chr15:101572137-101572159	+	87	90	146	0-0-0-8-138	0-0-0-0-2	2474	GCTCAGCTCTTCCGAGTTCG	chr15:101571569-101571591	+	82	88	181	0-0-1-10-170	0-0-0-1-0	1939	n/a	n/a	n/a	n/a	n/a	n/a	n/a	n/a	n/a	n/a	n/a	n/a	n/a	n/a	n/a	n/a	n/a	n/a
Nmnat2	CAAGGAGCTTAACCCGGTGG	chr1:153073571-153073593	-	90	94	137	0-0-1-7-129	0-0-0-0-1	1611	AGGCTAACTGAGCTTACCCT	chr1:153074262-153074284	+	86	94	194	0-0-0-11-183	0-0-0-0-4	2210	n/a	n/a	n/a	n/a	n/a	n/a	n/a	n/a	n/a	n/a	n/a	n/a	n/a	n/a	n/a	n/a	n/a	n/a
Olfr1006	TATGCAGTCTAGAATCAATT	chr2:85674981-85675003	+	72	83	342	0-0-1-23-318	0-0-0-1-6	3932	TTTTAGACTCCTAAGATTCT	chr2:85673828-85673850	-	46	64	775	0-0-6-29-740	0-0-3-2-20	6622	n/a	n/a	n/a	n/a	n/a	n/a	n/a	n/a	n/a	n/a	n/a	n/a	n/a	n/a	n/a	n/a	n/a	n/a
Polrmt	GTCGGAGCCCTTAAGGCTGG	chr10:79743905-79743927	-	72	84	147	0-0-1-6-140	0-0-0-2-10	1543	CCGATTGGAATATCCAGGCA	chr10:79743044-79743066	-	79	91	121	0-0-0-6-115	0-0-0-0-10	1531	n/a	n/a	n/a	n/a	n/a	n/a	n/a	n/a	n/a	n/a	n/a	n/a	n/a	n/a	n/a	n/a	n/a	n/a
Ptgis	AGGGGACGGATGGCTTCTGA	chr2:167227687-167227709	+	60	73	382	0-0-2-32-348	0-0-0-4-14	3473	CACTTATACCTATCCAGGGG	chr2:167227350-167227372	-	85	91	123	0-0-0-7-116	0-0-0-0-1	1674	n/a	n/a	n/a	n/a	n/a	n/a	n/a	n/a	n/a	n/a	n/a	n/a	n/a	n/a	n/a	n/a	n/a	n/a
Rnpepl1	TAGTGTGTGGTCCTCTCGAG	chr1:92915530-92915552	+	88	92	146	0-0-0-9-137	0-0-0-0-0	1643	CCAGTGCCCTGCCTAGCAGT	chr1:92916100-92916122	+	66	82	384	0-0-3-23-358	0-0-1-2-5	3735	n/a	n/a	n/a	n/a	n/a	n/a	n/a	n/a	n/a	n/a	n/a	n/a	n/a	n/a	n/a	n/a	n/a	n/a
Wdfy3	CTTTGAGAGACGTCACTCGG	chr5:101969281-101969303	+	91	93	166	0-0-0-7-159	0-0-0-0-0	1839	AAATTCCGTGGGAGGGAGCC	chr5:101968785-101968807	-	69	83	196	0-0-0-10-186	0-0-0-3-23	2666	n/a	n/a	n/a	n/a	n/a	n/a	n/a	n/a	n/a	n/a	n/a	n/a	n/a	n/a	n/a	n/a	n/a	n/a
Zranb3	GCATAGTGCACAGCTCTGTT	chr1:128036965-128036987	-	64	84	349	0-0-1-30-318	0-0-0-3-12	2896	AGCAGTATCACTACTCTGAC	chr1:128035857-128035879	-	77	87	266	0-0-1-16-249	0-0-1-0-3	2344	n/a	n/a	n/a	n/a	n/a	n/a	n/a	n/a	n/a	n/a	n/a	n/a	n/a	n/a	n/a	n/a	n/a	n/a
