## Supplemental Table 3 for "Whole genome analysis for 163 guide RNAs in Cas9 edited mice reveals minimal off-target activity"

### Sheet: Legend
Column A	Sample	Name for sequence file name
Column B	Gene Targeted	Intended gene target
Column C	Identifier	Name of off-target event
Column D	Chrom	Chromosome of off-target
Column E	Start	Start coordinate for off-target variant
Column F	Stop	Stop coordinate for off-target variant
Column G	Ref	Reference allele variant
Column H	Alt	Alternate allele variant
Column I	Chrom	Chromosome of off-target guide RNA
Column J	Start	Start coordinate for off-target guide RNA including PAM
Column K	End	Stop coordinate for off-target guide RNA including PAM
Column L	Strand	Off-target guide RNA strand: plus (+) or minus (-)
Column M	Num Mismatch	Number of mismatches for off-target site compared to on-target.
Column N	ON Target Sequence	On target guide RNA sequence without PAM
Column O	OFF Target Sequence	Off-target guide RNA sequence with PAM. Mismatches indicated by lowercase
Column P	Category	Classification of off-target event. Abbreviations: indel=insertion/deletion; SV=structural variant; del=deletion; dup=duplication; and inv=inversion
Column Q	Location	Position of computationally detected off-target event relative to gene
Column R	Confirmed	PCR and Sanger sequencing confirmation of mutation in founder DNA. Abbreviations: y= yes confirmed, n = not detected, and n.d. = not determined
Column S	Comments	Additional comments/observations pertaining to off-target validation.Ensembl database (Build 102) was used as reference for SVs

### Sheet: TableS3
Sample	GeneTargeted	Identifier	Chrom	Start	Stop	Ref	Alt	Chromosome	Start	End	Strand	Number Mismatch	ON Target Sequence	OFF Target Sequence PAM	Category	Location	Confirmed	Comment	Supplemental Figure S3
BCM_E01_Akr1b3	Akr1b3	BCM_E01_Akr1b3_OT1	chr8	105891296	.	C	CT	chr8	105891290	105891313	-	4	GGTGGCCAGGCTCCGAAGCG	GcTGaCCAGGCcCCGAAGCt GGG	indel	Exonic	y		Fig.S3a
BCM_E03_Dnajc12	Dnajc12	BCM_E03_Dnajc12_OT1	chr19	59592301	.	C	CT	chr19	59592295	59592318	-	3	GTTTCACACGTGCCCTGGGG	GTTTCACACccaCCCTGGGG TGG	indel	Intergenic	y		Fig.S3b
BCM_E04_Dmxl1	Dmxl1	BCM_E04_Dmxl1_OT1	chr19	30094277	30095022		DEL;ID=.	chr19	30094895	30094918	+	5	ATACACATATTACAACTAGG	gTACAaATATTcCcACcAGG CAG	SV-del	Intergenic	n	Deletion not detected	Fig.S3c
BCM_E04_Dmxl1	Dmxl1	BCM_E04_Dmxl1_OT2	chr9	39261150	39262819		INV;ID=.	chr9	39261814	39261837	+	5	ATACACATATTACAACTAGG	ATtCACATATaAaAACcAtG TGG	SV-inv	Intergenic	n.d.	No PCR ampification	Fig.S3d
BCM_E04_Dmxl1	Dmxl1	BCM_E04_Dmxl1_OT3	chr3	131125491	.	CATGGTCCAGGTT	C	chr3	131125496	131125519	-	3	GGATCATCTGGAGAATAACC	caAaCATCTGGAGAATAACC TGG	indel	Intronic	n	Deletion not detected	Fig.S3e
BCM_E07_Fsd1l	Fsd1l	BCM_E07_Fsd1l_OT1	chr3	145656956	.	C	CA	chr3	145656950	145656973	-	3	AACTACAACCAAAGATTGAG	ttCTACAACCAAgGATTGAG TGG	indel	Intergenic	y		Fig.S3f
BCM_E07_Fsd1l	Fsd1l	BCM_E07_Fsd1l_OT2	chr8	20988581	20993593		INV;ID=.	chr8	20990253	20990276	+	5	TAGAGAAAAAATAGTTGGAT	cAGAGAgAgAATAtaTGGAT AGG	SV-inv	Intergenic	n.d.	Overlaps Ensembl annotated SV	Fig.S3g
BCM_E09_Psma5	Psma5	BCM_E09_Psma5_OT1	chr3	55760020	55760770		DEL;ID=.	chr3	55760060	55760083	+	5	GAGCTAAGTCCTAAGTCCCG	GAcaTAAaTCCTAAGTCCta CAG	SV-del	Intronic	n.d.	Ensembl annotated SNP in guide	Fig.S3h
BCM_E09_Psma5	Psma5	BCM_E09_Psma5_OT2	chrX	112292854	112295239		INV;ID=.	chrX	112293599	112293622	+	5	GACATGGCTCTTGAGAGTTT	ttCAcaGCTCTTGAaAGTTT TAG	SV-inv	Intergenic	n.d.	No Ensembl SV present	Fig.S3i
BCM_E12_Plxnb1	Plxnb1	BCM_E12_Plxnb1_OT1	chr12	27067041	.	GCCCTTGGAAAC	G	chr12	27067025	27067048	+	3	GGAATCCTCAGCTCAGCCCT	aGgtTCCTCAGCTCAGCCCT TGG	indel	Intergenic	y		Fig.S3j
BCM_E12_Plxnb1	Plxnb1	BCM_E12_Plxnb1_OT2	chr3	35406011	.	AGCTCTCGGGCTCAGCCGGCTCTCCCGCTCAGCCC	A	chr3	35405996	35406019	+	4	GGAATCCTCAGCTCAGCCCT	aGAAcCCTCAGCcCAGCtCT CGG	indel	Intergenic	y		Fig.S3k
JAX_E01_Lpgat1	Lpgat1	JAX_E01_Lpgat1_OT1	chr18	39815173	.	CCCTT	C	chr18	39815161	39815184	+	3	GTCTTAAAATTCCCTTCCTG	GgCTTtAAATTCCCTTCCTa GGG	indel	Intergenic	y		Fig.S3l
JAX_E02_Ptprk	Ptprk	JAX_E02_Ptprk_OT1	chr4	111510001	111510449		DEL;ID=.	chr4	111510057	111510080	+	5	TTCCCAACTCCTTCTTGAGG	TctCCAcCTCCTgCTaGAGG TAG	SV-del	Intronic	n.d.	No Ensembl SV present	Fig.S3m
JAX_E03_Dusp15	Dusp15	JAX_E03_Dusp15_OT1	chr10	108221247	108223178		INV;ID=.	chr10	108221884	108221907	-	5	ACCAATAGAGAAGAGCTGCG	AgCtAgAGAcAAGAGCTcCG GGG	SV-inv	Intronic	n.d.	Off-target guide repetitive; Overlaps Ensembl annotated SV	Fig.S3n
JAX_E05_Hspb6	Hspb6	JAX_E05_Hspb6_OT1	chr1	57957618	.	GTCC	G	chr1	57957602	57957625	+	3	GGACAGTCTACACAAGTCCT	GcACAGTCcACACtAGTCCT TGG	indel	Intronic	y		Fig.S3o
JAX_E06_Nt5dc2	Nt5dc2	JAX_E06_Nt5dc2_OT1	chr5	137178368	137179080		DEL;ID=.	chr5	137178566	137178589	+	5	TGGTCAGTGTCCTAGTTGAG	TGGaCAGTGagCTgGTTGgG AAG	SV-del	Intergenic	n.d.	Guide not unique; Ensembl annotated SNVs in region	Fig.S3p
JAX_E10_Tmem171	Tmem171	JAX_E10_Tmem171_OT1	chr1	22335857	.	G	GC	chr1	22335840	22335863	+	3	GCTGAGTGTGAGCAGCGAGG	GagGAGTGTGAGCAGaGAGG TGG	indel	Intronic	n	Mutation not detected; Overlaps Ensembl annotated SV; known SNV in PAM	Fig.S3q
JAX_E10_Tmem171	Tmem171	JAX_E10_Tmem171_OT2	chr1	22335858	.	A	T	chr1	22335840	22335863	+	3	GCTGAGTGTGAGCAGCGAGG	GagGAGTGTGAGCAGaGAGG TGG	SNV	Intronic	n	Mutation not detected Overlaps Ensembl annotated SV; known SNV in PAM	Fig.S3q
JAX_E10_Tmem171	Tmem171	JAX_E10_Tmem171_OT3	chr1	22335859	.	G	A	chr1	22335840	22335863	+	3	GCTGAGTGTGAGCAGCGAGG	GagGAGTGTGAGCAGaGAGG TGG	SNV	Intronic	n	Mutation not detected; Overlaps Ensembl annotated SV; known SNV in PAM	Fig.S3q
JAX_E10_Tmem171	Tmem171	JAX_E10_Tmem171_OT4	chr8	91197481	.	CAGGG	C	chr8	91197468	91197491	+	3	GCTGAGTGTGAGCAGCGAGG	aCTGAGaGTGAGCAGgGAGG AGG	indel	Intergenic	y		Fig.S3r
TCP_E05_Pcm1	Pcm1	TCP_E05_Pcm1_OT1	chr8	26160968	26162432		DEL;ID=.	chr8	26162109	26162132	-	5	CTGTCAGGTATTAGTATTGT	CTccCAGGTATTAGgATTac AAG	SV-del	Intronic	n	Mutation not detected	Fig.S3s
TCP_E08_Shisa6	Shisa6	TCP_E08_Shisa6_OT1	chr6	31186293	.	A	C	chr6	31186286	31186309	-	5	GGGTGCTTTGGGGGCATATA	GGGcGCTgTGGGGGggTATg GGG	SNV	Intronic	n	Mutation not detected	Fig.S3t
TCP_E09_Ptp4a2	Ptp4a2	TCP_E09_Ptp4a2_OT1	chr9	33210736	33211263		DEL;ID=.	chr9	33211180	33211203	+	5	TTAGCTAACATTGTCTGCCC	TTtGCaAACtTTaTaTGCCC CAG	SV-del	Intergenic	n	Ensembl SNPs in region	Fig.S3u
TCP_E09_Ptp4a2	Ptp4a2	TCP_E09_Ptp4a2_OT2	chr8	73793483	73797196		INV;ID=.	chr8	73795141	73795164	-	5	TTAGCTAACATTGTCTGCCC	cTtGCaAACATTaTaTGCCC CAG	SV-inv	Intergenic	n.d.	Overlaps Ensembl annotated SV	Fig.S3v
UCD_E03_Irf3	Irf3	UCD_E03_Irf3_OT1	chr17	55022103	.	C	CA	chr17	55022083	55022106	-	5	ATAGTGGGAAAGTATGAGAA	tTtGTGGGAgAaTAaGAGAA GAG	indel	Intergenic	n.d.		Fig.S3w
UCD_E03_Irf3	Irf3	UCD_E03_Irf3_OT2	chr13	75721615	.	CCTACCTTTCT	C	chr13	75721618	75721641	-	2	ATAGTGGGAAAGTATGAGAA	AcAGTaGGAAAGTATGAGAA AGG	indel	Intronic	y		Fig.S3x
UCD_E07_Polrmt	Polrmt	UCD_E07_Polrmt_OT1	chr1	88230292	88231432		INV;ID=.	chr1	88231432	88231455	-	5	CCGATTGGAATATCCAGGCA	CCGcTaGGcATcTCCAGcCA CAG	SV-inv	Exonic/Intronic	n.d.	Overlaps Ensembl annotated SV	Fig.S3y
UCD_E13_Btc	Btc	UCD_E13_Btc_OT2	chr2	98662737	98665158		DUP;ID=.	chr2	98663416	98663439	+	5	TCCACAAGTAGATGCTGAGC	TCCAgAAGggcATtCTGAGC TGG	SV-dup	Intergenic	n.d.	Overlaps Ensembl annotated SV	Fig.S3z
